# Chemotherapy reshapes cellular clonal landscape via persister programs in breast cancer xenografts

**DOI:** 10.64898/2026.04.02.716097

**Authors:** Sarah Kronheim, Jiahui Wang, Jiao Yi Chen, Daniel Guerrero-Romero, Suet-Feung Chin, Giulia Lerda, Allan J.W. Lui, Oscar M. Rueda, Federico Gaiti, Carlos Caldas, Long V. Nguyen

## Abstract

Tumor ecosystems evolve in response to chemotherapy, but how treatment reshapes clonal architecture and the transcriptional programs of distinct cell states remains unclear. To investigate the response to chemotherapy by individual single cell-derived clones, we used a high-complexity lentiviral barcoding strategy by genetically labelling with unique, heritable and expressible barcode sequences individual cells from four human breast cancer patient-derived tumor xenograft models. We tracked 3,248 single cell-derived clones across 39 xenografts and profiled 676,292 cells with single cell RNA sequencing. The most striking changes following chemotherapy occurred in non-responsive xenografts, attributed to the emergence of previously minor cell clones that are chemotherapy resistant. In a triple negative model, epithelial and mesenchymal cell states showed distinct sensitivities to chemotherapy. ER+/HER2-models activated stress adaptive programs in response to carboplatin, highlighting DUSP1 and KLF4 as markers of platinum tolerance and a slow cycling, persister-like state. Together, these findings reveal that chemotherapy triggers an immediate and substantial reorganization of the cellular clonal landscape, driven by the selective engagement of stress response programs in cell clones that survive treatment.
