## Supplementary material for "Chemotherapy reshapes cellular clonal landscape via persister programs in breast cancer xenografts": Table S1

### Sheet: Sheet1
PDTX Model	Source	ER status	HER2 status	PAM50 subtype	IntClust subtype	Previous treatment exposure
STG139	Primary tumor	Neg	Neg	Basal	10	1 cycle of Taxotere, 1 cycle of weekly Taxol in the neoadjuvant setting
STG201	Metastatic (pleural effusion)	Neg	Neg	Basal	9	FEC/T chemotherapy
AB040	Metastatic (liver)	Pos	Neg	Luminal B	8	Unknown
IC07	Primary tumor	Pos	Neg	Luminal B	1	None
