## Supplementary material for "Chemotherapy reshapes cellular clonal landscape via persister programs in breast cancer xenografts": Table S2

### Sheet: Sheet1
Model	Cohort	Mean Growth Rate (mm3/day)	SEM	p-value (compared to untreated)
AB040	Untreated	12.9	10.2	NA
	Paclitaxel	4.6	2.9	0.24
	Carboplatin	11.8	5.9	0.46
IC07	Untreated	19.5	8.2	NA
	Paclitaxel	-2.1	1.9	0.03
	Carboplatin	-0.08	0.5	0.04
STG139	Untreated	42.9	32.9	NA
	Paclitaxel	40	14.2	0.47
	Carboplatin	46.7	10.7	0.54
STG201	Untreated	83.2	9.9	NA
	Paclitaxel	24.5	5.5	0.003
	Carboplatin	1.3	2.2	0.0006
