## Supplementary material for "Chemotherapy reshapes cellular clonal landscape via persister programs in breast cancer xenografts": Table S5

### Sheet: Tumor Growth
Model	Subtype	Xenograft	Mouse ID	Cells injected	% GFP*	Barcoded cells injected	Days to harvest	Size at harvest	Days after treatment window to harvest	Number of barcode clones detected by DNA amp-seq	Number of barcode clones detected by scRNAseq
STG139	TN	Primary	AN21-021161	644000	18	115920	113	1345.69	NA	6	3
		Untreated 1	M00021166	78000	18	14040	91	1482.45	NA	27	1
		Untreated 2	M00021171	78000	18	14040	147	1250.07	NA	136	2
		Untreated 3	M00021172	78000	18	14040	142	1494.31	NA	Sequencing failed	Not performed
		Paclitaxel 1	M00021167	78000	18	14040	129	1328.41	11	45	3
		Paclitaxel 2	M00021173	78000	18	14040	123	1140.38	5	191	0
		Paclitaxel 3	M00021170	78000	18	14040	138	1457.38	20	122	0
		Carboplatin 1	M00021169	78000	18	14040	102	1306.21	-16	84	0
		Carboplatin 2	M00021174	78000	18	14040	112	1089.1	-6	40	1
		Carboplatin 3	M00021168	78000	18	14040	123	1066.92	5	49	0
STG201	TN	Primary	AN21-021165	920000	18	165600	64	1370.29	NA	54	25
		Untreated 1	M00021180	149000	18	26820	89	1407.39	NA	101	3
		Untreated 2	M00021181	149000	18	26820	89	1391.65	NA	140	5
		Untreated 3	M00021179	149000	18	26820	84	1307.47	NA	161	6
		Paclitaxel 1	M00021178	149000	18	26820	89	1430.7	-8	21	3
		Paclitaxel 2	M00021176	149000	18	26820	98	830.62	1	482	3
		Paclitaxel 3	M00021183	149000	18	26820	105	1348.67	8	80	2
		Carboplatin 1	M00021182	149000	18	26820	122	1326.03	25	224	1
		Carboplatin 2	M00021177	149000	18	26820	108	393.41	11	4	1
		Carboplatin 3	M00021184	149000	18	26820	119	368.7	22	14	0
AB040	ER+	Primary	AN21-021169	920000	26	239200	71	1276.17	NA	322	228
		Untreated 1	M00021195	333000	26	86580	105	1244.65	NA	174	20
		Untreated 2	M00021202	333000	26	86580	132	1216.95	NA	134	20
		Untreated 3	M00021201	333000	26	86580	180	642.61	NA	18	3
		Paclitaxel 1	M00021193	333000	26	86580	122	1219.72	18	178	18
		Paclitaxel 2	M00021194	333000	26	86580	159	931.5	55	29	4
		Paclitaxel 3	M00021191	333000	26	86580	180	652.41	76	8	1
		Carboplatin 1	M00021185	333000	26	86580	112	404.41	8	80	11
		Carboplatin 2	M00021192	333000	26	86580	112	1044.43	8	222	18
		Carboplatin 3	M00021200	333000	26	86580	132	1336.47	28	114	16
IC07	ER+	Primary	AN21-021162	1000000	11	110000	127	1371.64	NA	197	7
		Untreated 1	M00021187	1000000	11	110000	116	1107.18	NA	67	0
		Untreated 2	M00021196	1000000	11	110000	116	1292.82	NA	40	2
		Untreated 3	M00021188	1000000	11	110000	159	1394.24	NA	26	2
		Paclitaxel 1	M00021189	1000000	11	110000	180	172.68	76	2	2
		Paclitaxel 2	M00021198	1000000	11	110000	173	500.32	69	3	3
		Paclitaxel 3	M00021199	1000000	11	110000	180	225.68	76	9	2
		Carboplatin 1	M00021197	1000000	11	110000	139	1267.29	35	134	4
		Carboplatin 2	M00021186	1000000	11	110000	165	1244.03	61	16	2
		Carboplatin 3	M00021190	1000000	11	110000	180	892.38	76	10	2
*%GFP for cells passaged into secondary xenografts is assumed to be the same as in the primary
