## Supplementary material for "Chemotherapy reshapes cellular clonal landscape via persister programs in breast cancer xenografts": Table S6

### Sheet: Sheet1
Model	Sequence 1	Sequence 2	Final sequence	Number of cells with multi-integration
STG201	ACTGTAATCTAGATCGAAATAGGTAAAACCC	ACTGAAATCAAGATCCAAATAGGTCGAACCT	ACTGAAATCAAGATCCAAATAGGTCGAACCT	34136
AB040	ACTGATATCGGGATGGAAAACGGTACAACGC	ACTGATATCTAGATGCAAATAGGTGGAACGA	ACTGATATCTAGATGCAAATAGGTGGAACGA	919
	ACTGAAATCTAGATGGAAAGGGGTCGAACGA	ACTGGCATCAGGATCCAAACAGGTAAAACAA	ACTGAAATCTAGATGGAAAGGGGTCGAACGA	243
	ACTGCCATCTGGATGCAAAAAGGTGAAACTG	ACTGTCATCGGGATGCAAATTGGTTTAACGT	ACTGCCATCTGGATGCAAAAAGGTGAAACTG	53
	ACTGCTATCCCGATCGAAAAAGGTTTAACCG	ACTGGCATCTTGATGGAAACCGGTGAAACCG	ACTGCTATCCCGATCGAAAAAGGTTTAACCG	7
	ACTGAAATCCTGATCGAAACAGGTACAACGG	ACTGCTATCAAGATGCAAAGAGGTCAAACTA	ACTGCTATCAAGATGCAAAGAGGTCAAACTA	9
	ACTGTAATCTGGATGCAAAGCGGTGAAACGC	ACTGCTATCCTGATCGAAATTGGTTTAACAG	ACTGCTATCCTGATCGAAATTGGTTTAACAG	9
	ACTGTCATCCTGATCGAAAACGGTTGAACAA	ACTGTCATCGAGATCGAAATGGGTGAAACAC	ACTGTCATCGAGATCGAAATGGGTGAAACAC	4
	ACTGAGATCCCGATCGAAAATGGTACAACGT	ACTGTGATCAAGATGCAAATTGGTAAAACGC	ACTGAGATCCCGATCGAAAATGGTACAACGT	3
	ACTGTTATCTGGATCCAAAGCGGTTCAACTC	ACTGGCATCTAGATCGAAATTGGTGGAACCG	ACTGGCATCTAGATCGAAATTGGTGGAACCG	11
	ACTGCAATCACGATGCAAAAGGGTACAACCC	ACTGCCATCTAGATCGAAACGGGTAGAACCA	ACTGCAATCACGATGCAAAAGGGTACAACCC	7
	ACTGACATCAAGATGGAAACGGGTCTAACTA	ACTGACATCTTGATGCAAATCGGTGCAACTG	ACTGACATCAAGATGGAAACGGGTCTAACTA	6
	ACTGGTATCTGGATGCAAATAGGTTCAACCA	ACTGGGATCCGGATCCAAAAAGGTAGAACTT	ACTGGGATCCGGATCCAAAAAGGTAGAACTT	5
	ACTGTAATCTGGATCCAAAGTGGTGCAACAT	ACTGACATCGTGATCGAAATCGGTGCAACGA	ACTGACATCGTGATCGAAATCGGTGCAACGA	5
