## Supplementary material for "Chemotherapy reshapes cellular clonal landscape via persister programs in breast cancer xenografts": Table S7

### Sheet: qc_thresholds
Metric	Upper Threshold	Lower Threshold
nCount_RNA	3 Median absolute deviation	3 Median absolute deviation
nFeature_RNA	3 Median absolute deviation	200
mito_ratio	0.2	NA

### Sheet: qc_thresholds_STG139Primary
Metric	Upper Threshold	Lower Threshold
nCount_RNA	60000	3 Median absolute deviation
nFeature_RNA	10000	200
mito_ratio	0.3	NA

### Sheet: FilterSummary
Sample	Initial cells	Human cells pre-QC	Human cells post-QC	Percent mouse cells	Percent loss from QC	RNADoubletCount
AB040_AN21-021169_Primary	26863	26863	23239	0	13.4907	4758
AB040_M00021185_Carboplatin	18788	18785	17416	0.0159676	7.28773	0
AB040_M00021191_Paclitaxel	19936	19936	19180	0	3.79213	0
AB040_M00021192_Carboplatin	20414	20409	17943	0.024493	12.0829	0
AB040_M00021193_Paclitaxel	30642	30641	29218	0.00326349	4.6441	0
AB040_M00021194_Paclitaxel	23869	23868	23157	0.00418953	2.97888	0
AB040_M00021195_Untreated	24217	24217	22141	0	8.57249	0
AB040_M00021200_Carboplatin	23830	23828	21693	0.00839278	8.96005	0
AB040_M00021201_Untreated	29967	29965	27805	0.00667401	7.20841	0
AB040_M00021202_Untreated	22678	22670	20680	0.0352765	8.77812	0
IC07_AN21-021162_Primary	7031	7024	5734	0.0995591	18.3656	0
IC07_M00021186_Carboplatin	22979	22977	19402	0.0087036	15.559	0
IC07_M00021188_Untreated	27550	27549	22088	0.00362976	19.8229	0
IC07_M00021189_Paclitaxel	20043	20043	17809	0	11.146	0
IC07_M00021190_Carboplatin	16703	16703	15282	0	8.50745	0
IC07_M00021196_Untreated	26376	26376	22011	0	16.5491	0
IC07_M00021197_Carboplatin	20310	20310	17273	0	14.9532	0
IC07_M00021198_Paclitaxel	22383	22382	18770	0.00446768	16.138	0
IC07_M00021199_Paclitaxel	16961	16961	15474	0	8.76717	0
STG139_AN21-021161_Primary	5300	5296	2683	0.0754717	49.3391	169
STG139_M00021166_Untreated	21674	21668	16840	0.0276829	22.2817	0
STG139_M00021167_Paclitaxel	30188	30160	23266	0.0927521	22.8581	0
STG139_M00021168_Carboplatin	20652	20622	15896	0.145264	22.9173	0
STG139_M00021169_Carboplatin	15820	15790	12107	0.189633	23.3249	0
STG139_M00021170_Paclitaxel	27957	27947	22538	0.0357692	19.3545	0
STG139_M00021171_Untreated	26741	26722	20379	0.0710519	23.737	0
STG139_M00021173_Paclitaxel	28560	28536	23143	0.0840336	18.8989	0
STG139_M00021174_Carboplatin	28102	28095	23019	0.0249093	18.0673	0
STG201_AN21-021165_Primary	7471	7460	6001	0.147236	19.5576	0
STG201_M00021176_Paclitaxel	17066	17063	14341	0.0175788	15.9526	0
STG201_M00021177_Carboplatin	10109	10107	8160	0.0197844	19.2639	0
STG201_M00021178_Paclitaxel	20347	20342	17658	0.0245736	13.1944	0
STG201_M00021179_Untreated	26485	26482	22066	0.0113272	16.6755	0
STG201_M00021180_Untreated	25397	25394	22707	0.0118124	10.5812	0
STG201_M00021181_Untreated	20076	20076	17921	0	10.7342	0
STG201_M00021182_Carboplatin	19748	19745	15202	0.0151914	23.0084	0
STG201_M00021183_Paclitaxel	20608	20604	16050	0.0194099	22.1025	0

### Sheet: FilterSummary by Metric
Metric	Sample	Initial cells	Human cells	Cells passing QC metric	Percent human cells	Percent loss to QC metric
nCount_RNA	AB040_AN21-021169_Primary	26863	26863	26645	100	0.811525
nFeature_RNA	AB040_AN21-021169_Primary	26863	26863	26784	100	0.294085
mito_ratio	AB040_AN21-021169_Primary	26863	26863	23456	100	12.6829
nCount_RNA	AB040_M00021185_Carboplatin	18788	18785	18411	99.984	1.99095
nFeature_RNA	AB040_M00021185_Carboplatin	18788	18785	18415	99.984	1.96966
mito_ratio	AB040_M00021185_Carboplatin	18788	18785	17786	99.984	5.31807
nCount_RNA	AB040_M00021191_Paclitaxel	19936	19936	19899	100	0.185594
nFeature_RNA	AB040_M00021191_Paclitaxel	19936	19936	19518	100	2.09671
mito_ratio	AB040_M00021191_Paclitaxel	19936	19936	19216	100	3.61156
nCount_RNA	AB040_M00021192_Carboplatin	20414	20409	19990	99.9755	2.05302
nFeature_RNA	AB040_M00021192_Carboplatin	20414	20409	19698	99.9755	3.48376
mito_ratio	AB040_M00021192_Carboplatin	20414	20409	18361	99.9755	10.0348
nCount_RNA	AB040_M00021193_Paclitaxel	30642	30641	30397	99.9967	0.796319
nFeature_RNA	AB040_M00021193_Paclitaxel	30642	30641	30049	99.9967	1.93205
mito_ratio	AB040_M00021193_Paclitaxel	30642	30641	29459	99.9967	3.85758
nCount_RNA	AB040_M00021194_Paclitaxel	23869	23868	23843	99.9958	0.104743
nFeature_RNA	AB040_M00021194_Paclitaxel	23869	23868	23469	99.9958	1.67169
mito_ratio	AB040_M00021194_Paclitaxel	23869	23868	23180	99.9958	2.88252
nCount_RNA	AB040_M00021195_Untreated	24217	24217	24046	100	0.706116
nFeature_RNA	AB040_M00021195_Untreated	24217	24217	23995	100	0.916711
mito_ratio	AB040_M00021195_Untreated	24217	24217	22312	100	7.86637
nCount_RNA	AB040_M00021200_Carboplatin	23830	23828	23375	99.9916	1.90112
nFeature_RNA	AB040_M00021200_Carboplatin	23830	23828	22749	99.9916	4.52829
mito_ratio	AB040_M00021200_Carboplatin	23830	23828	22144	99.9916	7.06732
nCount_RNA	AB040_M00021201_Untreated	29967	29965	29701	99.9933	0.881028
nFeature_RNA	AB040_M00021201_Untreated	29967	29965	29528	99.9933	1.45837
mito_ratio	AB040_M00021201_Untreated	29967	29965	28069	99.9933	6.32738
nCount_RNA	AB040_M00021202_Untreated	22678	22670	22466	99.9647	0.899868
nFeature_RNA	AB040_M00021202_Untreated	22678	22670	22182	99.9647	2.15262
mito_ratio	AB040_M00021202_Untreated	22678	22670	20882	99.9647	7.88708
nCount_RNA	IC07_AN21-021162_Primary	7031	7024	6290	99.9004	10.4499
nFeature_RNA	IC07_AN21-021162_Primary	7031	7024	6922	99.9004	1.45216
mito_ratio	IC07_AN21-021162_Primary	7031	7024	6460	99.9004	8.02961
nCount_RNA	IC07_M00021186_Carboplatin	22979	22977	22849	99.9913	0.557079
nFeature_RNA	IC07_M00021186_Carboplatin	22979	22977	21839	99.9913	4.95278
mito_ratio	IC07_M00021186_Carboplatin	22979	22977	19529	99.9913	15.0063
nCount_RNA	IC07_M00021188_Untreated	27550	27549	25366	99.9964	7.92406
nFeature_RNA	IC07_M00021188_Untreated	27550	27549	27436	99.9964	0.410178
mito_ratio	IC07_M00021188_Untreated	27550	27549	24268	99.9964	11.9097
nCount_RNA	IC07_M00021189_Paclitaxel	20043	20043	20009	100	0.169635
nFeature_RNA	IC07_M00021189_Paclitaxel	20043	20043	19612	100	2.15038
mito_ratio	IC07_M00021189_Paclitaxel	20043	20043	17843	100	10.9764
nCount_RNA	IC07_M00021190_Carboplatin	16703	16703	16569	100	0.802251
nFeature_RNA	IC07_M00021190_Carboplatin	16703	16703	16219	100	2.89768
mito_ratio	IC07_M00021190_Carboplatin	16703	16703	15416	100	7.7052
nCount_RNA	IC07_M00021196_Untreated	26376	26376	24202	100	8.24234
nFeature_RNA	IC07_M00021196_Untreated	26376	26376	26150	100	0.85684
mito_ratio	IC07_M00021196_Untreated	26376	26376	24182	100	8.31817
nCount_RNA	IC07_M00021197_Carboplatin	20310	20310	19970	100	1.67405
nFeature_RNA	IC07_M00021197_Carboplatin	20310	20310	19458	100	4.19498
mito_ratio	IC07_M00021197_Carboplatin	20310	20310	17613	100	13.2792
nCount_RNA	IC07_M00021198_Paclitaxel	22383	22382	20975	99.9955	6.2863
nFeature_RNA	IC07_M00021198_Paclitaxel	22383	22382	22107	99.9955	1.22867
mito_ratio	IC07_M00021198_Paclitaxel	22383	22382	20178	99.9955	9.8472
nCount_RNA	IC07_M00021199_Paclitaxel	16961	16961	16909	100	0.306586
nFeature_RNA	IC07_M00021199_Paclitaxel	16961	16961	16536	100	2.50575
mito_ratio	IC07_M00021199_Paclitaxel	16961	16961	15525	100	8.46648
nCount_RNA	STG139_AN21-021161_Primary	5300	5296	5255	99.9245	0.774169
nFeature_RNA	STG139_AN21-021161_Primary	5300	5296	3255	99.9245	38.5385
mito_ratio	STG139_AN21-021161_Primary	5300	5296	2724	99.9245	48.565
nCount_RNA	STG139_M00021166_Untreated	21674	21668	21133	99.9723	2.46908
nFeature_RNA	STG139_M00021166_Untreated	21674	21668	19034	99.9723	12.1562
mito_ratio	STG139_M00021166_Untreated	21674	21668	17375	99.9723	19.8126
nCount_RNA	STG139_M00021167_Paclitaxel	30188	30160	27397	99.9072	9.16114
nFeature_RNA	STG139_M00021167_Paclitaxel	30188	30160	28409	99.9072	5.8057
mito_ratio	STG139_M00021167_Paclitaxel	30188	30160	26029	99.9072	13.6969
nCount_RNA	STG139_M00021168_Carboplatin	20652	20622	20459	99.8547	0.790418
nFeature_RNA	STG139_M00021168_Carboplatin	20652	20622	18379	99.8547	10.8767
mito_ratio	STG139_M00021168_Carboplatin	20652	20622	16059	99.8547	22.1269
nCount_RNA	STG139_M00021169_Carboplatin	15820	15790	15695	99.8104	0.601647
nFeature_RNA	STG139_M00021169_Carboplatin	15820	15790	13958	99.8104	11.6023
mito_ratio	STG139_M00021169_Carboplatin	15820	15790	12202	99.8104	22.7232
nCount_RNA	STG139_M00021170_Paclitaxel	27957	27947	25895	99.9642	7.34247
nFeature_RNA	STG139_M00021170_Paclitaxel	27957	27947	26400	99.9642	5.53548
mito_ratio	STG139_M00021170_Paclitaxel	27957	27947	24590	99.9642	12.012
nCount_RNA	STG139_M00021171_Untreated	26741	26722	25392	99.9289	4.97717
nFeature_RNA	STG139_M00021171_Untreated	26741	26722	24587	99.9289	7.98967
mito_ratio	STG139_M00021171_Untreated	26741	26722	21708	99.9289	18.7636
nCount_RNA	STG139_M00021173_Paclitaxel	28560	28536	28104	99.916	1.51388
nFeature_RNA	STG139_M00021173_Paclitaxel	28560	28536	26175	99.916	8.27376
mito_ratio	STG139_M00021173_Paclitaxel	28560	28536	23575	99.916	17.3851
nCount_RNA	STG139_M00021174_Carboplatin	28102	28095	27865	99.9751	0.818651
nFeature_RNA	STG139_M00021174_Carboplatin	28102	28095	25800	99.9751	8.16871
mito_ratio	STG139_M00021174_Carboplatin	28102	28095	23249	99.9751	17.2486
nCount_RNA	STG201_AN21-021165_Primary	7471	7460	6026	99.8528	19.2225
nFeature_RNA	STG201_AN21-021165_Primary	7471	7460	6153	99.8528	17.5201
mito_ratio	STG201_AN21-021165_Primary	7471	7460	7250	99.8528	2.81501
nCount_RNA	STG201_M00021176_Paclitaxel	17066	17063	16725	99.9824	1.98089
nFeature_RNA	STG201_M00021176_Paclitaxel	17066	17063	15700	99.9824	7.98804
mito_ratio	STG201_M00021176_Paclitaxel	17066	17063	14678	99.9824	13.9776
nCount_RNA	STG201_M00021177_Carboplatin	10109	10107	9963	99.9802	1.42476
nFeature_RNA	STG201_M00021177_Carboplatin	10109	10107	8959	99.9802	11.3585
mito_ratio	STG201_M00021177_Carboplatin	10109	10107	8303	99.9802	17.849
nCount_RNA	STG201_M00021178_Paclitaxel	20347	20342	19779	99.9754	2.76767
nFeature_RNA	STG201_M00021178_Paclitaxel	20347	20342	19277	99.9754	5.23547
mito_ratio	STG201_M00021178_Paclitaxel	20347	20342	18221	99.9754	10.4267
nCount_RNA	STG201_M00021179_Untreated	26485	26482	25318	99.9887	4.39544
nFeature_RNA	STG201_M00021179_Untreated	26485	26482	24947	99.9887	5.79639
mito_ratio	STG201_M00021179_Untreated	26485	26482	23230	99.9887	12.28
nCount_RNA	STG201_M00021180_Untreated	25397	25394	24963	99.9882	1.69725
nFeature_RNA	STG201_M00021180_Untreated	25397	25394	24194	99.9882	4.72553
mito_ratio	STG201_M00021180_Untreated	25397	25394	23138	99.9882	8.88399
nCount_RNA	STG201_M00021181_Untreated	20076	20076	19670	100	2.02232
nFeature_RNA	STG201_M00021181_Untreated	20076	20076	19412	100	3.30743
mito_ratio	STG201_M00021181_Untreated	20076	20076	18324	100	8.72684
nCount_RNA	STG201_M00021182_Carboplatin	19748	19745	19563	99.9848	0.921752
nFeature_RNA	STG201_M00021182_Carboplatin	19748	19745	16559	99.9848	16.1357
mito_ratio	STG201_M00021182_Carboplatin	19748	19745	15380	99.9848	22.1069
nCount_RNA	STG201_M00021183_Paclitaxel	20608	20604	20175	99.9806	2.08212
nFeature_RNA	STG201_M00021183_Paclitaxel	20608	20604	18241	99.9806	11.4686
mito_ratio	STG201_M00021183_Paclitaxel	20608	20604	16477	99.9806	20.0301

### Sheet: ModelFilterSummary
Model	Initial cells	Human cells pre-QC	Human cells post-QC	Percent mouse cells	Percent loss from QC	RNADoubletCount
AB040	241204	241182	222472	0.0982569	7.75763	4758
IC07	180336	180325	153843	0.11636	14.6857	0
STG139	204994	204836	159871	0.746569	21.9517	169
STG201	167307	167273	140106	0.266914	16.2411	0
