## Supplementary material for "Chemotherapy reshapes cellular clonal landscape via persister programs in breast cancer xenografts": Table S8

Gene	Gene_set
ADM	Hypoxia
AHNAK	Hypoxia
AK4	Hypoxia
AL133453.1	Hypoxia
ALDOA	Hypoxia
ANKRD37	Hypoxia
ANKZF1	Hypoxia
BNIP3	Hypoxia
BNIP3L	Hypoxia
C4orf3	Hypoxia
CA9	Hypoxia
CACNA1B	Hypoxia
CASP14	Hypoxia
DAAM1	Hypoxia
DAPK2	Hypoxia
DHRS3	Hypoxia
DSP	Hypoxia
EGLN1	Hypoxia
EGLN3	Hypoxia
EIF1	Hypoxia
ENO1	Hypoxia
ERO1A	Hypoxia
FAM13A	Hypoxia
FAM162A	Hypoxia
FTL	Hypoxia
GAPDH	Hypoxia
GOLGA8A	Hypoxia
GPI	Hypoxia
HIF1A-AS3	Hypoxia
HK2	Hypoxia
HLA-DRB1	Hypoxia
INSIG2	Hypoxia
KDM3A	Hypoxia
KDM5B	Hypoxia
KDM7A	Hypoxia
KISS1R	Hypoxia
LDHA	Hypoxia
MIR210HG	Hypoxia
MXI1	Hypoxia
NDRG1	Hypoxia
NDUFA4L2	Hypoxia
NOL3	Hypoxia
NPEPPS	Hypoxia
NUPR1	Hypoxia
P4HA1	Hypoxia
PDK1	Hypoxia
PFKFB3	Hypoxia
PFKFB4	Hypoxia
PFKP	Hypoxia
PGK1	Hypoxia
PKM	Hypoxia
PLOD2	Hypoxia
PNCK	Hypoxia
PTHLH	Hypoxia
PTPRR	Hypoxia
SEC61G	Hypoxia
SLC2A1	Hypoxia
SLC6A6	Hypoxia
SLC6A8	Hypoxia
SPAG4	Hypoxia
TMEM45A	Hypoxia
TPI1	Hypoxia
VEGFA	Hypoxia
WDR45B	Hypoxia
WDR60	Hypoxia
ZNF395	Hypoxia
ADAR	IFN_response
CCL5	IFN_response
CMPK2	IFN_response
CXCL10	IFN_response
DDX58	IFN_response
DDX60	IFN_response
DDX60L	IFN_response
DTX3L	IFN_response
EIF2AK2	IFN_response
HELZ2	IFN_response
HERC5	IFN_response
HERC6	IFN_response
IFI16	IFN_response
IFI27	IFN_response
IFI27L1	IFN_response
IFI27L2	IFN_response
IFI30	IFN_response
IFI35	IFN_response
IFI44	IFN_response
IFI44L	IFN_response
IFI6	IFN_response
IFIH1	IFN_response
IFIT1	IFN_response
IFIT1B	IFN_response
IFIT2	IFN_response
IFIT3	IFN_response
IFIT5	IFN_response
IFITM1	IFN_response
IFITM10	IFN_response
IFITM2	IFN_response
IFITM3	IFN_response
IFITM5	IFN_response
IRF7	IFN_response
ISG15	IFN_response
MX1	IFN_response
NMI	IFN_response
OAS1	IFN_response
OAS2	IFN_response
OAS3	IFN_response
OASL	IFN_response
PARP10	IFN_response
PARP14	IFN_response
PARP9	IFN_response
PLAAT4	IFN_response
RSAD2	IFN_response
RTP4	IFN_response
SAMD9	IFN_response
SAMD9L	IFN_response
SAMHD1	IFN_response
SP100	IFN_response
SP110	IFN_response
STAT1	IFN_response
TAP1	IFN_response
TNFSF10	IFN_response
UBE2L6	IFN_response
USP18	IFN_response
WARS	IFN_response
ZBP1	IFN_response
ZC3HAV1	IFN_response
hsa-mir-6723	ncRNA
MALAT1	ncRNA
NEAT1	ncRNA
XIST	ncRNA
A2M	Stress_response
ABHD3	Stress_response
AC006115.2	Stress_response
AC010336.8	Stress_response
ACSL4	Stress_response
ACTR3B	Stress_response
ADAMTS1	Stress_response
AGR2	Stress_response
AGR3	Stress_response
AKR1C1	Stress_response
AKR1C2	Stress_response
AKR1C3	Stress_response
AL035425.3	Stress_response
AL139393.3	Stress_response
AL354707.1	Stress_response
ALKAL2	Stress_response
ANGPTL4	Stress_response
ANKRD10	Stress_response
ANKRD30A	Stress_response
ANKRD9	Stress_response
APCDD1L-DT	Stress_response
ARC	Stress_response
ARG2	Stress_response
ARGLU1	Stress_response
ARID5B	Stress_response
ATF3	Stress_response
ATOX1	Stress_response
ATP5F1A	Stress_response
ATP6V0B	Stress_response
ATP6V0E1	Stress_response
AURKAIP1	Stress_response
AVPI1	Stress_response
AZGP1	Stress_response
BAG3	Stress_response
BASP1	Stress_response
BLVRB	Stress_response
BTG3	Stress_response
BX890604.2	Stress_response
CACYBP	Stress_response
CALD1	Stress_response
CALML3	Stress_response
CCDC88A	Stress_response
CCND1	Stress_response
CDKN1C	Stress_response
CDKN2B	Stress_response
CEBPA	Stress_response
CES1	Stress_response
CHMP1B	Stress_response
CHORDC1	Stress_response
CIRBP	Stress_response
CLCA2	Stress_response
CLDN10	Stress_response
CLDN3	Stress_response
CLEC7A	Stress_response
CNN1	Stress_response
COA6	Stress_response
COL4A1	Stress_response
COL4A2	Stress_response
COPS9	Stress_response
COX5A	Stress_response
COX5B	Stress_response
COX6B1	Stress_response
CSRP2	Stress_response
CSTA	Stress_response
CTHRC1	Stress_response
CTXN1	Stress_response
CUTA	Stress_response
CXCR4	Stress_response
CYB561	Stress_response
CYB5A	Stress_response
CYC1	Stress_response
DDIT4	Stress_response
DDR2	Stress_response
DEK	Stress_response
DMKN	Stress_response
DNAJB1	Stress_response
DNAJB6	Stress_response
DNAJC15	Stress_response
DNAJC19	Stress_response
DNAJC3-DT	Stress_response
DUSP1	Stress_response
DYRK3	Stress_response
E2F3	Stress_response
ECEL1	Stress_response
EDF1	Stress_response
EEF1A2	Stress_response
EEF1D	Stress_response
EGR1	Stress_response
EHF	Stress_response
EIF4A1	Stress_response
ELOF1	Stress_response
EN1	Stress_response
ENY2	Stress_response
EPCAM	Stress_response
ESR1	Stress_response
FAM184A	Stress_response
FAM49B	Stress_response
FBLN1	Stress_response
FIRRE	Stress_response
FKBP1A	Stress_response
FLNA	Stress_response
FOS	Stress_response
FOSB	Stress_response
FRS2	Stress_response
FTL	Stress_response
FZD8	Stress_response
GABARAP	Stress_response
GABRE	Stress_response
GADD45A	Stress_response
GADD45GIP1	Stress_response
GALNT1	Stress_response
GAMT	Stress_response
GATA3	Stress_response
GMNN	Stress_response
GNAS	Stress_response
GPC6	Stress_response
GPX4	Stress_response
GTF2A2	Stress_response
GTF2H5	Stress_response
GTF3C6	Stress_response
HCG11	Stress_response
HES4	Stress_response
HIF1A	Stress_response
HLA-A	Stress_response
HLA-DRB1	Stress_response
HSBP1	Stress_response
HSP90AB1	Stress_response
HSPA1A	Stress_response
HSPA1B	Stress_response
HSPA6	Stress_response
HSPA8	Stress_response
HSPB1	Stress_response
HSPD1	Stress_response
HSPE1	Stress_response
HSPH1	Stress_response
HTRA1	Stress_response
IER2	Stress_response
IER3	Stress_response
IER5L	Stress_response
IFI44	Stress_response
IFI44L	Stress_response
IFITM3	Stress_response
IGF2	Stress_response
ILF3-DT	Stress_response
ING1	Stress_response
IRS2	Stress_response
ITGB1	Stress_response
JUN	Stress_response
JUNB	Stress_response
JUND	Stress_response
KLF4	Stress_response
KLF6	Stress_response
KRT10	Stress_response
KRT18	Stress_response
KRT5	Stress_response
KRT6B	Stress_response
KRT81	Stress_response
KRTCAP2	Stress_response
LAMP1	Stress_response
LAMP2	Stress_response
LMO4	Stress_response
LRRC59	Stress_response
LY6E	Stress_response
MAFB	Stress_response
MAP2K7	Stress_response
MCOLN1	Stress_response
MCUR1	Stress_response
MDK	Stress_response
METRN	Stress_response
METTL26	Stress_response
MICOS10	Stress_response
MICOS13	Stress_response
MIR205HG	Stress_response
MLLT11	Stress_response
MMP14	Stress_response
MRPL13	Stress_response
MRPL18	Stress_response
MRPL36	Stress_response
MRPL41	Stress_response
MRPL47	Stress_response
MT1X	Stress_response
MTRNR2L1	Stress_response
MYC	Stress_response
MYDGF	Stress_response
NDUFA11	Stress_response
NDUFA3	Stress_response
NDUFB3	Stress_response
NDUFC1	Stress_response
NDUFV3	Stress_response
NHP2	Stress_response
NPM1	Stress_response
NR4A2	Stress_response
NRARP	Stress_response
NUP153	Stress_response
OAZ1	Stress_response
OST4	Stress_response
PABPN1	Stress_response
PAXX	Stress_response
PCMT1	Stress_response
PCP4	Stress_response
PCSK1	Stress_response
PDE10A	Stress_response
PEG3	Stress_response
PET100	Stress_response
PFDN2	Stress_response
PHLDB2	Stress_response
PHPT1	Stress_response
PNRC1	Stress_response
POLR2L	Stress_response
PPDPF	Stress_response
PPP1R15A	Stress_response
PRDX2	Stress_response
PRELID1	Stress_response
PUF60	Stress_response
PYCARD	Stress_response
RAB11B	Stress_response
RAB25	Stress_response
RABAC1	Stress_response
RACK1	Stress_response
RAMP1	Stress_response
RBIS	Stress_response
RBP1	Stress_response
RBP7	Stress_response
REEP5	Stress_response
RNASEK	Stress_response
RNASET2	Stress_response
RPL26L1	Stress_response
S100A11	Stress_response
S100A2	Stress_response
S100A4	Stress_response
SEC61B	Stress_response
SEC61G	Stress_response
SELENOW	Stress_response
SEMA6A	Stress_response
SERPINE2	Stress_response
SERPINH1	Stress_response
SF3B6	Stress_response
SHFL	Stress_response
SLC25A6	Stress_response
SLC39A4	Stress_response
SLC3A2	Stress_response
SLC52A2	Stress_response
SLC7A5	Stress_response
SLPI	Stress_response
SMIM14	Stress_response
SMIM22	Stress_response
SMOC1	Stress_response
SNRPB	Stress_response
SNRPB2	Stress_response
SNRPD1	Stress_response
SNRPE	Stress_response
SNU13	Stress_response
SOX11	Stress_response
SPINT2	Stress_response
SSNA1	Stress_response
STAG2	Stress_response
SUB1	Stress_response
TAGLN	Stress_response
TBC1D9	Stress_response
TCF4	Stress_response
THOC7	Stress_response
TMBIM4	Stress_response
TMBIM6	Stress_response
TMED9	Stress_response
TMSB15A	Stress_response
TMSB4X	Stress_response
TNC	Stress_response
TNFSF9	Stress_response
TNNI2	Stress_response
TOMM5	Stress_response
TPM2	Stress_response
TRAPPC5	Stress_response
TRIB1	Stress_response
TRIM22	Stress_response
TRIM38	Stress_response
TRIR	Stress_response
TSPAN13	Stress_response
TSTA3	Stress_response
TWIST1	Stress_response
TXN	Stress_response
TYMP	Stress_response
UBB	Stress_response
UPF3A	Stress_response
UPF3B	Stress_response
UQCR11	Stress_response
UQCRQ	Stress_response
VPS28	Stress_response
XAF1	Stress_response
XBP1	Stress_response
YBX3	Stress_response
ZFP36	Stress_response
ZNF358	Stress_response
ZNF433-AS1	Stress_response
ZNF439	Stress_response
ZNF440	Stress_response
ZNF593	Stress_response
ZNF844	Stress_response
