## Supplementary material for "Chemotherapy reshapes cellular clonal landscape via persister programs in breast cancer xenografts": Table S11

### Sheet: STG139
Metaprograms	sampleCoverage	silhouette	meanSimilarity	numberGenes	numberPrograms
MP1	1	0.612397	0.717	18	46
MP2	1	0.477068	0.622	13	37
MP3	0.888889	0.193157	0.354	4	23
MP4	0.888889	0.100645	0.389	37	28
MP5	0.888889	0.0910964	0.273	8	34
MP6	0.888889	-0.0266434	0.201	1	36
MP7	0.888889	-0.0524991	0.25	7	36
MP8	0.777778	0.181327	0.323	9	25
MP9	0.666667	0.501854	0.649	1	30
MP10	0.666667	0.240941	0.4	8	26
MP11	0.444444	0.491595	0.567	17	14
MP12	0.333333	0.290702	0.482	4	16

### Sheet: STG201
Metaprograms	sampleCoverage	silhouette	meanSimilarity	numberGenes	numberPrograms
MP1	1	0.647861	0.788	7	80
MP2	1	-0.18034	0.211	3	72
MP3	0.888889	0.668944	0.76	2	29
MP4	0.888889	0.510766	0.628	11	31
MP5	0.888889	0.332394	0.609	14	33
MP6	0.888889	0.288609	0.605	21	20
MP7	0.888889	0.252224	0.465	12	31
MP8	0.777778	0.733651	0.801	7	14
MP9	0.777778	0.292508	0.513	96	14
MP10	0.666667	0.770824	0.828	14	11

### Sheet: AB040
Metaprograms	sampleCoverage	silhouette	meanSimilarity	numberGenes	numberPrograms
MP1	1	0.571269	0.709	1	39
MP2	1	0.0456208	0.516	21	44
MP3	0.9	0.812399	0.847	21	40
MP4	0.9	0.431779	0.697	11	34
MP5	0.9	0.376565	0.558	3	24
MP6	0.8	0.790731	0.857	7	34
MP7	0.8	0.0925842	0.392	18	25
MP8	0.8	0.0710704	0.37	42	27
MP9	0.8	0.0589332	0.327	32	22
MP10	0.6	0.42251	0.619	1	27
MP11	0.6	0.260657	0.466	21	19
MP12	0.6	-0.0442655	0.36	12	27
MP13	0.4	0.304932	0.516	21	13
MP14	0.3	0.214042	0.376	3	10
MP15	0.1	0.928123	0.937	17	5

### Sheet: IC07
Metaprograms	sampleCoverage	silhouette	meanSimilarity	numberGenes	numberPrograms
MP1	1	0.454294	0.59	20	51
MP2	1	0.105246	0.334	23	50
MP3	0.888889	0.784796	0.802	12	31
MP4	0.888889	0.440145	0.575	1	33
MP5	0.777778	0.679458	0.737	8	33
MP6	0.777778	-0.0224131	0.282	1	23
MP7	0.777778	-0.0443304	0.224	2	36
MP8	0.666667	0.728311	0.803	1	15
MP9	0.444444	0.457986	0.578	1	10
MP10	0.444444	0.413125	0.528	23	14
MP11	0.111111	0.625094	0.716	11	10
MP12	0.111111	0.524093	0.551	1	9
